# Differential expression of transposable elements and upregulation of nucleic acid sensing pathways in pterygium

**DOI:** 10.1101/2025.01.26.633420

**Authors:** Patrick C. Demkowicz, Emma Hammes, Despoina Theotoka, Jessica Chow, Mathieu F. Bakhoum

## Abstract

**Purpose:** The mechanisms that lead to pterygium pathogenesis are poorly understood. Ultraviolet (UV) exposure is a leading environmental risk factor. We propose that UV triggers the de-repression of transposable elements (TEs), including endogenous retroviruses (ERVs), and subsequently activate double-stranded RNA and DNA sensors such as RIG-I and cGAS.

**Methods:** In the present study, we analyzed publicly available RNA sequencing data from pterygium and healthy conjunctiva specimens. We used Ingenuity Pathway Analysis (IPA) to examine the relative expression of nucleic acid sensing pathways and related processes. We also used Telescope to identify TEs. We then repeated this analysis using RNA collected from cultured human conjunctival fibroblasts exposed over multiple days to a range of UV intensities.

**Results:** We found that pathways involved in cellular stress, nucleic acid sensing, and innate immune signaling were upregulated in both cell lines exposed to increased amounts of UV energy as well as pterygium. We also observed differential expression of TEs.

**Conclusions:** Taken together, our findings suggest a mechanistic link between environmental factors and pterygium. Understanding the molecular pathways activated by UV exposure may aid in developing therapeutic strategies.
