## Supplementary material for "Differential expression of transposable elements and upregulation of nucleic acid sensing pathways in pterygium": Supp. File 1

### Sheet: Fig 1B
Ingenuity Canonical Pathways	-log(p-value)	z-score
Electron transport, ATP synthesis, and heat production by uncoupling proteins	5.09	2.885
RHO GTPases Activate WASPs and WAVEs	4.88	1.091
COPII-mediated vesicle transport	4.43	2.263
RHO GTPase cycle	4.12	1.678
Oxidative Phosphorylation	3.93	2.592
Glucocorticoid Receptor Signaling	3.82	#NUM!
The citric acid (TCA) cycle and respiratory electron transport	3.79	3.4
Valine Degradation I	3.44	1.732
tRNA processing in the mitochondrion	3.32	2.714
SRP-dependent cotranslational protein targeting to membrane	3.21	0.762
Remodeling of Epithelial Adherens Junctions	3.17	1.604
Processing of Capped Intron-Containing Pre-mRNA	3.17	3.545
Regulation of IL-2 Expression in Activated and Anergic T Lymphocytes	3.08	0.164
Acetyl-CoA Biosynthesis I (Pyruvate Dehydrogenase Complex)	3.07	1.342
TP53 Regulates Metabolic Genes	3.02	3.087
Ubiquinol-10 Biosynthesis (Eukaryotic)	2.89	0
Mitochondrial Dysfunction	2.77	-1.616
Cristae formation	2.7	1.291
Branched-chain amino acid catabolism	2.61	1.265
Isoleucine Degradation I	2.61	1.667
RNA Polymerase II Transcription	2.58	3.677
Clathrin-mediated Endocytosis Signaling	2.58	#NUM!
Sertoli Cell-Germ Cell Junction Signaling Pathway (Enhanced)	2.53	-0.356
Dolichyl-diphosphooligosaccharide Biosynthesis	2.53	1.134
ROBO SLIT Signaling Pathway	2.49	-1.543
Metabolism of nitric oxide: NOS3 activation and regulation	2.47	0.333
Granzyme A Signaling	2.46	-0.962
Glutamate and glutamine metabolism	2.33	2.121
CD28 Signaling in T Helper Cells	2.27	1.976
ISG15 antiviral mechanism	2.26	1.347
Syndecan interactions	2.22	3.051
Mitochondrial translation	2.18	3.43
Sumoylation Pathway	2.16	0.962
Activation of IRF by Cytosolic Pattern Recognition Receptors	2.11	1.147
E3 ubiquitin ligases ubiquitinate target proteins	2.11	2.683
Glyoxylate metabolism and glycine degradation	2.1	2.111
Pregnenolone Biosynthesis	2.07	-0.816
IL-1 Signaling	2.07	1.213
Gap junction trafficking and regulation	2.06	-0.277
rRNA processing	2.05	#NUM!
Integrin cell surface interactions	2.04	1.3
Actin Nucleation by ARP-WASP Complex	1.97	1.091
RAB geranylgeranylation	1.97	2.294
BER (Base Excision Repair) Pathway	1.96	0.943
Mevalonate Pathway I	1.92	0.816
Signal amplification	1.91	1.941
Processing of Capped Intronless Pre-mRNA	1.91	3.051
Sirtuin Signaling Pathway	1.89	0.788
RHOA Signaling	1.87	0.493
Platelet Aggregation (Plug Formation)	1.85	1
2-oxobutanoate Degradation I	1.85	2
Histidine Degradation VI	1.84	-0.816
Transcription from mitochondrial promoters	1.84	#NUM!
Branched-chain α-keto acid Dehydrogenase Complex	1.84	#NUM!
Signaling by MET	1.84	1.134
Eukaryotic Translation Elongation	1.82	-1.414
Cell surface interactions at the vascular wall	1.78	1.043
fMLP Signaling in Neutrophils	1.77	2.611
Fatty acyl-CoA biosynthesis	1.76	1.508
RANK Signaling in Osteoclasts	1.75	1.569
Iron homeostasis signaling pathway	1.74	#NUM!
Extracellular matrix organization	1.71	1.915
Estrogen Receptor Signaling	1.7	2.683
Protein Sorting Signaling Pathway	1.69	2.722
Cleavage and Polyadenylation of Pre-mRNA	1.68	#NUM!
Epithelial Adherens Junction Signaling	1.66	0.577
SUMOylation of SUMOylation proteins	1.66	1.604
Class I MHC mediated antigen processing and presentation	1.65	5.616
FOXO-mediated transcription of cell cycle genes	1.64	2.121
Ketolysis	1.62	1
T Cell Receptor Signaling	1.61	1.786
Role of NFAT in Regulation of the Immune Response	1.6	1.206
GPER1 signaling	1.59	0.5
Colorectal Cancer Metastasis Signaling	1.59	2.562
Eukaryotic Translation Termination	1.58	-0.898
Mitotic Prophase	1.58	3.413
SUMOylation of ubiquitinylation proteins	1.56	1.291
Resolution of Abasic Sites (AP sites)	1.56	1.807
DNA Damage Bypass	1.55	1.886
Glucose metabolism	1.55	1.961
Macrophage Alternative Activation Signaling Pathway	1.54	0.143
Neutrophil degranulation	1.54	2.494
Signaling by Rho Family GTPases	1.53	0.674
MHC class II antigen presentation	1.53	1.151
Inhibition of Angiogenesis by TSP1	1.52	1.508
Toll Like Receptor 3 (TLR3) Cascade	1.52	1.941
Gα12/13 Signaling	1.51	1
Thrombin signalling through proteinase activated receptors (PARs)	1.5	1.732
Selenoamino acid metabolism	1.49	-0.686
Formation of WDR5-containing histone-modifying complexes	1.49	1
Opioid Signalling	1.48	0.756
Mismatch Repair	1.48	2.646
Nonsense-Mediated Decay (NMD)	1.47	-0.493
Pulmonary Fibrosis Idiopathic Signaling Pathway	1.47	4.013
Regulation of Actin-based Motility by Rho	1.46	0.577
TCA Cycle II (Eukaryotic)	1.46	1.667
IL-17A Signaling in Fibroblasts	1.45	0.577
RAB GEFs exchange GTP for GDP on RABs	1.45	2.043
Nucleotide Excision Repair	1.45	3.053
Germ Cell-Sertoli Cell Junction Signaling	1.45	#NUM!
Phagosome Maturation	1.43	#NUM!
Triacylglycerol Degradation	1.43	-0.577
Acute Phase Response Signaling	1.42	1.298
SUMOylation of RNA binding proteins	1.42	2.183
Cargo concentration in the ER	1.41	1.941
CDC42 Signaling	1.4	0.186
Metabolism of non-coding RNA	1.4	2.524
Interferon gamma signaling	1.39	0.928
Cytoprotection by HMOX1	1.39	1.342
Protein ubiquitination	1.38	2.309
Superpathway of Methionine Degradation	1.38	2.887
Superpathway of Cholesterol Biosynthesis	1.36	1.265
Type I Diabetes Mellitus Signaling	1.35	0.626
Endocannabinoid Developing Neuron Pathway	1.35	1.715
Translocation of SLC2A4 (GLUT4) to the plasma membrane	1.35	2.132
Role of Osteoclasts in Rheumatoid Arthritis Signaling Pathway	1.34	1.835
Role of PKR in Interferon Induction and Antiviral Response	1.33	1.768
Ferroptosis Signaling Pathway	1.33	1.859
Arginine Biosynthesis IV	1.33	#NUM!
Proline Biosynthesis II (from Arginine)	1.33	#NUM!
2-ketoglutarate Dehydrogenase Complex	1.33	#NUM!
Heme Biosynthesis from Uroporphyrinogen-III I	1.33	#NUM!
Methylmalonyl Pathway	1.33	#NUM!
IL-13 Signaling Pathway	1.32	1.732
SUMOylation of DNA replication proteins	1.31	2
Methionine Degradation I (to Homocysteine)	1.31	2.121

### Sheet: Fig 2B
Ingenuity Canonical Pathways	-log(p-value)	z-score
Processing of Capped Intron-Containing Pre-mRNA	31.6	11.045
Cell Cycle Checkpoints	29.2	10.724
Mitotic Metaphase and Anaphase	25.1	9.95
Deubiquitination	20.6	9.495
Regulation of mitotic cell cycle	16.4	6.782
Mitotic G1 phase and G1/S transition	15.4	5.657
DNA Replication Pre-Initiation	15.2	7
Protein Ubiquitination Pathway	14.8	8.786
Mitotic Prophase	14	6.564
Synthesis of DNA	13.5	7.141
RNA Polymerase II Transcription	13.2	7.616
Mitotic Prometaphase	13.2	8.426
Kinetochore Metaphase Signaling Pathway	12.9	1.406
Mitotic G2-G2/M phases	12	8.246
TCF dependent signaling in response to WNT	11.9	7.697
Class I MHC mediated antigen processing and presentation	11.8	9.61
RHO GTPases Activate Formins	11.7	7.28
ESR-mediated signaling	11	5.217
S Phase	10.9	5.555
Senescence-Associated Secretory Phenotype (SASP)	10.7	5.831
Gene Silencing by RNA	10.6	5.692
TP53 Regulates Transcription of DNA Repair Genes	10.3	5.745
Transcriptional regulation by RUNX1	10.1	6.788
Ribonucleotide Reductase Signaling Pathway	10.1	3.91
SUMOylation of DNA replication proteins	9.95	5
Histone Modification Signaling Pathway	9.88	7.667
Degradation of beta-catenin by the destruction complex	9.85	5.333
TP53 Regulates Transcription of Cell Cycle Genes	9.73	5.099
NoRC negatively regulates rRNA expression	9.61	4.69
Signaling by NOTCH4	9.44	5.916
Metabolism of non-coding RNA	9.31	5.196
Regulation of RUNX2 expression and activity	9.23	5.303
HER-2 Signaling in Breast Cancer	8.89	2.887
Cohesin Chromatin Regulation Pathway	8.82	5.662
NIK-->noncanonical NF-kB signaling	8.75	5.292
HDR through Homologous Recombination (HRR) or Single Strand Annealing (SSA)	8.5	6.091
Transcriptional regulation by RUNX3	8.44	5.209
KEAP1-NFE2L2 pathway	8.29	5.916
PTEN Regulation	8.15	5.488
RUNX1 regulates megakaryocyte differentiation and platelet function	7.91	3.162
Senescence Pathway	7.67	4.454
BAG2 Signaling Pathway	7.54	-1.155
SUMOylation of ubiquitinylation proteins	7.54	4.472
Telomere Maintenance	7.42	5.385
Mitotic Roles of Polo-Like Kinase	7.3	2.683
Inhibition of ARE-Mediated mRNA Degradation Pathway	7.27	-2.414
PRC2 methylates histones and DNA	7.16	4.243
Hedgehog ligand biogenesis	7.13	4.811
Activation of anterior HOX genes in hindbrain during early embryogenesis	7.1	5.477
TCR signaling	6.95	5.604
SUMOylation of SUMOylation proteins	6.9	4.243
Metabolism of polyamines	6.85	5
Nucleosome assembly	6.84	4.69
ISG15 antiviral mechanism	6.8	5.292
Spliceosomal Cycle	6.77	4.69
MAPK6/MAPK4 signaling	6.73	0.905
Regulation of Apoptosis	6.58	4.796
FAT10 Signaling Pathway	6.58	#NUM!
Nucleotide Excision Repair	6.24	5.745
Cellular response to hypoxia	6.22	5.292
MicroRNA Biogenesis Signaling Pathway	6.17	5.741
Interleukin-1 family signaling	6.16	6.245
TNFR2 non-canonical NF-kB pathway	6.05	5.099
NER (Nucleotide Excision Repair, Enhanced Pathway)	6.04	3.922
Chronic Myeloid Leukemia Signaling	6	5.009
DNA Methylation and Transcriptional Repression Signaling	5.85	3.962
SUMOylation of RNA binding proteins	5.82	4.472
Glucose metabolism	5.82	5.292
Role of BRCA1 in DNA Damage Response	5.69	1.606
RHO GTPase cycle	5.69	8.8
ERCC6 (CSB) and EHMT2 (G9a) positively regulate rRNA expression	5.64	4.123
WNK Renal Signaling Pathway	5.62	0.775
Small Cell Lung Cancer Signaling	5.57	3.3
Huntington's Disease Signaling	5.47	0
SUMOylation of chromatin organization proteins	5.44	4.69
Neddylation	5.43	7.81
Pre-NOTCH Expression and Processing	5.37	4.379
p53 Signaling	5.36	0.218
Activated PKN1 stimulates transcription of AR regulated genes KLK2 and KLK3	5.35	3.742
Meiotic recombination	5.33	4.359
DNA methylation	5.28	3.606
Cellular response to heat stress	5.25	3.873
PEDF Signaling	5.21	4.041
Transcriptional regulation of granulopoiesis	5.15	3.578
Signaling by the B Cell Receptor (BCR)	5.12	5.488
SIRT1 negatively regulates rRNA expression	5.11	3.742
DNA Double Strand Break Response	5.01	4.69
SUMOylation of DNA damage response and repair proteins	5.01	5.099
DNA Damage/Telomere Stress Induced Senescence	5	4.583
Deadenylation-dependent mRNA decay	5	4.583
E3 ubiquitin ligases ubiquitinate target proteins	5	4.583
B-WICH complex positively regulates rRNA expression	4.99	4.472
Cyclins and Cell Cycle Regulation	4.99	0.688
Cell Cycle: G1/S Checkpoint Regulation	4.93	-1.213
Hedgehog 'on' state	4.88	5.292
Nuclear Cytoskeleton Signaling Pathway	4.84	6.804
Estrogen-mediated S-phase Entry	4.78	1.387
Hereditary Breast Cancer Signaling	4.78	0
Apoptosis Signaling	4.65	-0.928
RNA polymerase II transcribes snRNA genes	4.56	5.099
LPS-stimulated MAPK Signaling	4.51	4.082
Cell Cycle: G2/M DNA Damage Checkpoint Regulation	4.4	-1
Fc epsilon receptor (FCERI) signaling	4.39	6.083
C-type lectin receptors (CLRs)	4.39	5.84
Role of MAPK Signaling in Promoting the Pathogenesis of Influenza	4.38	4.382
Amyloid fiber formation	4.37	4.264
Signaling by ROBO receptors	4.27	5.396
Transcriptional Regulation by VENTX	4.23	3
Major pathway of rRNA processing in the nucleolus and cytosol	4.18	6.782
Processing of Capped Intronless Pre-mRNA	4.15	3.606
ATM Signaling	4.07	0.392
Oxidative Stress Induced Senescence	4.06	4.899
Role of CHK Proteins in Cell Cycle Checkpoint Control	4.05	0.5
Autophagy	4.03	4.341
Insulin Receptor Signaling	3.95	2.611
4-1BB Signaling in T Lymphocytes	3.93	3.606
Sumoylation Pathway	3.9	-0.816
HOTAIR Regulatory Pathway	3.84	3.569
RAF/MAP kinase cascade	3.82	6.565
Signaling by Insulin receptor	3.79	3.5
Regulation of TP53 Expression and Degradation	3.78	3.357
Role of Tissue Factor in Cancer	3.73	4.814
FOXO-mediated transcription of cell cycle genes	3.7	3
XBP1(S) activates chaperone genes	3.69	4.123
Death Receptor Signaling	3.68	3.266
Ferroptosis Signaling Pathway	3.66	0
Assembly of RNA Polymerase III Complex	3.64	2.646
SUMOylation of immune response proteins	3.63	2.646
Cytosolic sensors of pathogen-associated DNA	3.53	4
DNA damage-induced 14-3-3σ Signaling	3.53	1
Regulation of the Epithelial-Mesenchymal Transition Pathway	3.5	#NUM!
Induction of Apoptosis by HIV1	3.49	2.357
Lymphotoxin β Receptor Signaling	3.49	3.051
mRNA Capping	3.47	3.464
JAK/STAT Signaling	3.47	2.449
IL-7 Signaling Pathway	3.46	2.183
TNFR1 Signaling	3.45	2.5
CD27 Signaling in Lymphocytes	3.38	2.84
Regulation of TP53 Activity through Phosphorylation	3.36	5.099
Hedgehog 'off' state	3.36	5.292
Cell Cycle Control of Chromosomal Replication	3.28	4.243
Microautophagy Signaling Pathway	3.27	5.831
iNOS Signaling	3.24	3.606
CLEAR Signaling Pathway	3.16	-0.258
TNFR2 Signaling	3.16	2.111
Myelination Signaling Pathway	3.11	5.085
Renal Cell Carcinoma Signaling	3.07	3.207
Regulation of the Epithelial Mesenchymal Transition in Development Pathway	3.07	3.273
ISGylation Signaling Pathway	3.06	3
Endocannabinoid Cancer Inhibition Pathway	3.04	-0.845
CGAS-STING Signaling Pathway	3.04	4.49
ID1 Signaling Pathway	3.03	2.111
Meiotic synapsis	3.01	4.123
IL-33 Signaling Pathway	2.99	3.528
Tight Junction Signaling	2.99	#NUM!
MYC Mediated Apoptosis Signaling	2.95	0.5
Necroptosis Signaling Pathway	2.91	5.145
Coronavirus Pathogenesis Pathway	2.89	0
ABC-family proteins mediated transport	2.85	5.099
Production of Nitric Oxide and Reactive Oxygen Species in Macrophages	2.81	2.846
Mouse Embryonic Stem Cell Pluripotency	2.78	4.707
T Cell Receptor Signaling	2.78	2.38
RANK Signaling in Osteoclasts	2.76	4.583
Angiopoietin Signaling	2.76	0.943
B Cell Receptor Signaling	2.72	4.644
MSP-RON Signaling in Cancer Cells Pathway	2.7	4.95
Dissolution of Fibrin Clot	2.69	2.449
Sirtuin Signaling Pathway	2.67	0.16
NGF-stimulated transcription	2.67	2.887
Aryl Hydrocarbon Receptor Signaling	2.67	1.3
Cachexia Signaling Pathway	2.66	5.093
Pancreatic Adenocarcinoma Signaling	2.66	3.578
FLT3 Signaling	2.62	3.464
Interferon alpha/beta signaling	2.62	4.243
PI3K Signaling in B Lymphocytes	2.62	4.271
Role of PKR in Interferon Induction and Antiviral Response	2.6	4.082
Transcriptional activity of SMAD2/SMAD3:SMAD4 heterotrimer	2.59	3.207
Apoptotic execution phase	2.59	3.873
Pyridoxal 5'-phosphate Salvage Pathway	2.54	4.243
Role of RIG1-like Receptors in Antiviral Innate Immunity	2.51	2.714
TWEAK Signaling	2.51	1.732
Signaling by EGFR	2.49	3.873
Activation of IRF by Cytosolic Pattern Recognition Receptors	2.47	2.5
AMPK Signaling	2.47	2.611
April Mediated Signaling	2.46	2.887
DDX58/IFIH1-mediated induction of interferon-alpha/beta	2.45	4.359
Role of MAPK Signaling in Inhibiting the Pathogenesis of Influenza	2.45	3.771
HIPPO signaling	2.41	0
NLR signaling pathways	2.39	4
Thyroid Cancer Signaling	2.39	4.472
Acute Phase Response Signaling	2.38	3.307
Formation of WDR5-containing histone-modifying complexes	2.36	3.606
B Cell Activating Factor Signaling	2.36	3.464
HMGB1 Signaling	2.34	5.657
PDGF Signaling	2.34	3.411
Activation of the pre-replicative complex	2.34	3.317
GADD45 Signaling	2.3	0.5
Salvage Pathways of Pyrimidine Ribonucleotides	2.29	4.796
Role of Macrophages, Fibroblasts and Endothelial Cells in Rheumatoid Arthritis	2.29	5.077
Cell Cycle Regulation by BTG Family Proteins	2.29	2.236
IL-15 Signaling	2.26	4.583
Clathrin-mediated endocytosis	2.26	4.271
14-3-3-mediated Signaling	2.26	1.46
DNA Damage Bypass	2.24	3.742
PD-1, PD-L1 cancer immunotherapy pathway	2.23	-0.894
Processing of SMDT1	2.23	2.449
Cleavage and Polyadenylation of Pre-mRNA	2.23	#NUM!
Protein Sorting Signaling Pathway	2.23	5.84
Iron uptake and transport	2.22	3
Glioblastoma Multiforme Signaling	2.22	2.694
Prostate Cancer Signaling	2.19	3.53
Regulation of the Epithelial Mesenchymal Transition by Growth Factors Pathway	2.18	5.667
Phagosome Maturation	2.18	#NUM!
trans-Golgi Network Vesicle Budding	2.17	4.359
SUMOylation of transcription cofactors	2.17	3.606
Gα12/13 Signaling	2.16	4.811
IL-6 Signaling	2.16	4.811
Acute Myeloid Leukemia Signaling	2.16	4.243
Nonhomologous End-Joining (NHEJ)	2.15	3.742
RNA Polymerase I Transcription	2.15	3.742
Nucleotide Excision Repair Pathway	2.12	#NUM!
Interferon Signaling	2.12	2.111
NAFLD Signaling Pathway	2.11	3.507
Dolichyl-diphosphooligosaccharide Biosynthesis	2.1	2.236
Telomerase Signaling	2.08	2.837
Regulation of RUNX1 Expression and Activity	2.08	2
Tumoricidal Function of Hepatic Natural Killer Cells	2.08	1.633
ERK/MAPK Signaling	2.07	2.777
Signaling by NTRK1 (TRKA)	2.06	4.025
Ovarian Cancer Signaling	2.04	3.357
Role of Osteoblasts, Osteoclasts and Chondrocytes in Rheumatoid Arthritis	2.04	#NUM!
COPII-mediated vesicle transport	2.02	4.243
HGF Signaling	2.02	3.962
CD40 Signaling	2.01	3.153
RAC Signaling	2	4.536
Role of IL-17A in Arthritis	1.99	#NUM!
Non-Small Cell Lung Cancer Signaling	1.98	2.673
Immunogenic Cell Death Signaling Pathway	1.98	4.359
Signaling by NOTCH1	1.98	3.9
NF-κB Activation by Viruses	1.98	3.9
Mitochondrial Dysfunction	1.96	-3.457
RIPK1-mediated regulated necrosis	1.96	2.53
RAF-independent MAPK1/3 activation	1.95	2.828
IGF-1 Signaling	1.93	3.411
PI3K/AKT Signaling	1.91	1.915
Interferon gamma signaling	1.9	3.71
Role of JAK family kinases in IL-6-type Cytokine Signaling	1.9	2.828
Mitotic Telophase/Cytokinesis	1.88	2.449
WNT/Ca+ pathway	1.86	3.5
Polyamine Regulation in Colon Cancer	1.85	3.357
Human Embryonic Stem Cell Pluripotency	1.84	4.218
CSDE1 Signaling Pathway	1.84	3.207
Hypoxia Signaling in the Cardiovascular System	1.84	2.236
Mitochondrial translation	1.82	4.69
CDK5 Signaling	1.81	1.706
Iron homeostasis signaling pathway	1.81	#NUM!
Ceramide Signaling	1.8	2.683
NGF Signaling	1.79	5
WNT/β-catenin Signaling	1.79	0.378
NAD Signaling Pathway	1.78	3.8
3-phosphoinositide Degradation	1.78	4.642
Pyroptosis Signaling Pathway	1.77	3.13
Multiple Sclerosis Signaling Pathway	1.77	4.323
Superpathway of Inositol Phosphate Compounds	1.76	5.333
Transcriptional Regulation by NPAS4	1.76	-0.632
Germ Cell-Sertoli Cell Junction Signaling	1.75	#NUM!
TP53 Regulates Transcription of Cell Death Genes	1.75	3.464
D-myo-inositol (1,4,5,6)-Tetrakisphosphate Biosynthesis	1.75	4.315
D-myo-inositol (3,4,5,6)-tetrakisphosphate Biosynthesis	1.75	4.315
Tumor Microenvironment Pathway	1.75	3.55
Interleukin-1 processing	1.75	2
Miro GTPase Cycle	1.75	2
Salvage Pathways of Pyrimidine Deoxyribonucleotides	1.75	#NUM!
BEX2 Signaling Pathway	1.75	0.688
Macroautophagy	1.74	4
IL-17A Signaling in Airway Cells	1.74	3.5
Neurotrophin/TRK Signaling	1.72	3.638
BMP signaling pathway	1.72	3.13
Kinesins	1.72	3.873
UFMylation Signaling Pathway	1.72	-0.258
Activin Inhibin Signaling Pathway	1.71	3.781
Amino acids regulate mTORC1	1.7	3.207
Chaperone Mediated Autophagy Signaling Pathway	1.69	-1.089
Spermidine Biosynthesis I	1.69	#NUM!
Melanoma Signaling	1.69	3.051
Role of OCT4 in Mammalian Embryonic Stem Cell Pluripotency	1.67	#NUM!
3-phosphoinositide Biosynthesis	1.67	4.747
PTEN Signaling	1.66	-3.272
NOD1/2 Signaling Pathway	1.65	3.413
Formation of paraxial mesoderm	1.65	1.89
Sertoli Cell-Sertoli Cell Junction Signaling	1.64	5.217
Adipogenesis pathway	1.64	-0.378
IL-12 Signaling and Production in Macrophages	1.64	1.622
UVC-Induced MAPK Signaling	1.62	2.887
Macrophage Alternative Activation Signaling Pathway	1.62	2.828
D-myo-inositol-5-phosphate Metabolism	1.61	4.536
Intra-Golgi and retrograde Golgi-to-ER traffic	1.61	6.245
Cancer Drug Resistance by Drug Efflux	1.57	3.742
Cytosolic iron-sulfur cluster assembly	1.55	2.236
Role of PI3K/AKT Signaling in the Pathogenesis of Influenza	1.55	2.887
HEY1 Signaling Pathway	1.55	2.694
Osteoarthritis Pathway	1.55	3
Prolactin Signaling	1.52	2.828
MyD88-independent TLR4 cascade	1.51	3.162
Toll Like Receptor 3 (TLR3) Cascade	1.51	3
Inhibition of Angiogenesis by TSP1	1.51	2.828
UVA-Induced MAPK Signaling	1.51	2.714
Bladder Cancer Signaling	1.48	1.897
Pulmonary Fibrosis Idiopathic Signaling Pathway	1.48	5.431
ERB2-ERBB3 Signaling	1.48	3.051
Mismatch Repair in Eukaryotes	1.47	2.449
FAT10 Cancer Signaling Pathway	1.47	2.887
MHC class II antigen presentation	1.47	4.6
Glioma Signaling	1.47	3.051
Protein Kinase A Signaling	1.46	-1.172
Signaling by FGFR2	1.45	4
TAK1-dependent IKK and NF-kappa-B activation	1.45	3.317
Epithelial Adherens Junction Signaling	1.45	0
CDX Gastrointestinal Cancer Signaling Pathway	1.45	-1.915
Vitamin-C Transport	1.44	2.449
MAPK targets/ Nuclear events mediated by MAP kinases	1.43	3
MTOR signalling	1.43	2.828
Endometrial Cancer Signaling	1.4	3.051
TBC/RABGAPs	1.38	3.317
Hepatic Fibrosis Signaling Pathway	1.38	4.648
ERBB4 Signaling	1.37	2.496
RAB GEFs exchange GTP for GDP on RABs	1.35	4.359
Oncogene Induced Senescence	1.35	1.414
Antiproliferative Role of Somatostatin Receptor 2	1.35	2.84
Regulation of IL-2 Expression in Activated and Anergic T Lymphocytes	1.35	2.414
Assembly of RNA Polymerase II Complex	1.34	3.464
Energy dependent regulation of mTOR by LKB1-AMPK	1.34	2.828
Mitophagy	1.34	2.121
Role of p14/p19ARF in Tumor Suppression	1.34	-2.646
EGF Signaling	1.31	3.051
NRF2-mediated Oxidative Stress Response	1.31	2.236

### Sheet: Supp Fig 2
NAME	SIZE	NES	FDR q-val
HALLMARK_TNFA_SIGNALING_VIA_NFKB	199	2.07367	0
HALLMARK_INTERFERON_ALPHA_RESPONSE	97	1.83777	0.000951904
HALLMARK_MYC_TARGETS_V2	58	1.48618	0.0822642
HALLMARK_UV_RESPONSE_UP	156	1.46985	0.0704749
HALLMARK_E2F_TARGETS	200	1.4206	0.0826587
HALLMARK_INFLAMMATORY_RESPONSE	192	1.36659	0.103895
HALLMARK_DNA_REPAIR	150	1.26154	0.213964
HALLMARK_ANGIOGENESIS	36	1.2245	0.237749
HALLMARK_IL6_JAK_STAT3_SIGNALING	84	1.22317	0.21192
HALLMARK_APOPTOSIS	158	1.21701	0.199997
HALLMARK_KRAS_SIGNALING_UP	194	1.19651	0.213449
HALLMARK_INTERFERON_GAMMA_RESPONSE	196	1.1825	0.217174
HALLMARK_TGF_BETA_SIGNALING	54	1.05637	0.467812
HALLMARK_MYC_TARGETS_V1	200	1.01739	0.551421
HALLMARK_FATTY_ACID_METABOLISM	155	1.01601	0.518378
HALLMARK_PANCREAS_BETA_CELLS	32	0.864243	0.958857
HALLMARK_MITOTIC_SPINDLE	199	0.846274	0.938657
HALLMARK_APICAL_SURFACE	42	0.828391	0.916433
HALLMARK_UNFOLDED_PROTEIN_RESPONSE	113	0.466946	0.99969
HALLMARK_ESTROGEN_RESPONSE_EARLY	195	-1.51172	0.167493
HALLMARK_SPERMATOGENESIS	119	-1.48554	0.113512
HALLMARK_MYOGENESIS	192	-1.48528	0.0759329
HALLMARK_BILE_ACID_METABOLISM	108	-1.44434	0.0950701
HALLMARK_UV_RESPONSE_DN	144	-1.39847	0.138875
HALLMARK_KRAS_SIGNALING_DN	175	-1.3654	0.168769
HALLMARK_ESTROGEN_RESPONSE_LATE	190	-1.30953	0.25265
HALLMARK_APICAL_JUNCTION	195	-1.30949	0.22115
HALLMARK_PI3K_AKT_MTOR_SIGNALING	105	-1.30255	0.210483
HALLMARK_WNT_BETA_CATENIN_SIGNALING	42	-1.21073	0.431133
HALLMARK_HEME_METABOLISM	195	-1.13504	0.67075
HALLMARK_GLYCOLYSIS	198	-1.11946	0.679902
HALLMARK_COAGULATION	126	-1.11162	0.657942
HALLMARK_HEDGEHOG_SIGNALING	35	-1.08051	0.727607
HALLMARK_HYPOXIA	200	-1.0371	0.848976
HALLMARK_ANDROGEN_RESPONSE	100	-1.02868	0.826089
HALLMARK_OXIDATIVE_PHOSPHORYLATION	200	-1.01974	0.809763
HALLMARK_XENOBIOTIC_METABOLISM	191	-1.00671	0.809896
HALLMARK_PROTEIN_SECRETION	96	-1.00219	0.781831
HALLMARK_G2M_CHECKPOINT	200	-0.922889	0.985378
HALLMARK_CHOLESTEROL_HOMEOSTASIS	74	-0.893654	1
HALLMARK_IL2_STAT5_SIGNALING	194	-0.875039	1
HALLMARK_REACTIVE_OXYGEN_SPECIES_PATHWAY	48	-0.867	0.99598
HALLMARK_PEROXISOME	101	-0.844087	1
HALLMARK_ADIPOGENESIS	199	-0.843479	0.967409
HALLMARK_NOTCH_SIGNALING	32	-0.800357	1
HALLMARK_COMPLEMENT	190	-0.791307	0.987539
HALLMARK_ALLOGRAFT_REJECTION	181	-0.730836	1
HALLMARK_EPITHELIAL_MESENCHYMAL_TRANSITION	199	-0.702778	1
HALLMARK_P53_PATHWAY	199	-0.679848	1
HALLMARK_MTORC1_SIGNALING	200	-0.520314	0.998976

### Sheet: Supp Fig 3
Ingenuity Canonical Pathways	-log(p-value)	z-score
Processing of Capped Intron-Containing Pre-mRNA	40.5	11.958
RNA Polymerase II Transcription	26.3	9
Class I MHC mediated antigen processing and presentation	17.2	11.314
Mitochondrial translation	12.4	6.782
Deubiquitination	12	9.434
Autophagy	11.9	6.582
Protein Ubiquitination Pathway	11.8	9.222
Major pathway of rRNA processing in the nucleolus and cytosol	11.7	8.307
PTEN Regulation	11.7	5.425
Neddylation	11.6	8.947
RHO GTPase cycle	11.4	11.402
Oxidative Phosphorylation	11	6.782
Nucleotide Excision Repair	10.5	6.557
SUMOylation of DNA damage response and repair proteins	10.4	6.083
Histone Modification Signaling Pathway	10.2	8.433
Protein Sorting Signaling Pathway	10.1	7.75
Electron transport, ATP synthesis, and heat production by uncoupling proteins	10.1	7.141
Sirtuin Signaling Pathway	10.1	-0.128
Estrogen Receptor Signaling	9.26	8.011
Senescence Pathway	9.2	7
Mitochondrial Dysfunction	9.1	-5.643
CLEAR Signaling Pathway	8.73	1.427
Processing of Capped Intronless Pre-mRNA	8.48	4.359
HER-2 Signaling in Breast Cancer	8.45	3.414
Insulin Receptor Signaling	8.36	3.647
Superpathway of Inositol Phosphate Compounds	8.12	7.746
Regulation of TP53 Activity through Acetylation	8.11	4.359
Spliceosomal Cycle	7.81	4.796
ESR-mediated signaling	7.78	4.824
Inhibition of ARE-Mediated mRNA Degradation Pathway	7.58	-2.596
3-phosphoinositide Biosynthesis	7.42	7.211
PI Metabolism	7.38	5.831
Telomerase Signaling	7.32	2.335
SUMOylation of chromatin organization proteins	6.97	5.099
NER (Nucleotide Excision Repair, Enhanced Pathway)	6.89	3.286
PPARα/RXRα Activation	6.88	-2.412
Metabolism of non-coding RNA	6.7	5
Macroautophagy	6.61	5.292
C-type lectin receptors (CLRs)	6.54	6.928
E3 ubiquitin ligases ubiquitinate target proteins	6.51	5
Huntington's Disease Signaling	6.4	1.3
D-myo-inositol-5-phosphate Metabolism	6.39	6.856
Cyclins and Cell Cycle Regulation	6.38	-1.789
RAB GEFs exchange GTP for GDP on RABs	6.36	5.831
DNA Methylation and Transcriptional Repression Signaling	6.33	4.536
Sumoylation Pathway	6.32	-0.378
Transcriptional regulation by RUNX1	6.26	6.856
Regulation of eIF4 and p70S6K Signaling	6.16	1.89
Epithelial Adherens Junction Signaling	6.1	-0.429
Tight Junction Signaling	6.08	#NUM!
SUMOylation of transcription cofactors	6	4.583
mTOR Signaling	5.86	1.809
Ribonucleotide Reductase Signaling Pathway	5.86	4.243
Non-Small Cell Lung Cancer Signaling	5.84	3.71
Cellular response to heat stress	5.84	4.796
AMPK Signaling	5.83	1.897
NRF2-mediated Oxidative Stress Response	5.82	5.425
Role of Tissue Factor in Cancer	5.82	4.296
Apelin Endothelial Signaling Pathway	5.77	5.284
CDK5 Signaling	5.75	2.667
Formation of WDR5-containing histone-modifying complexes	5.72	4.472
3-phosphoinositide Degradation	5.7	6.633
RNA Polymerase I Transcription	5.69	4.69
RNA polymerase II transcribes snRNA genes	5.62	5.477
Ceramide Signaling	5.6	3.9
D-myo-inositol (1,4,5,6)-Tetrakisphosphate Biosynthesis	5.51	6.403
D-myo-inositol (3,4,5,6)-tetrakisphosphate Biosynthesis	5.51	6.403
S Phase	5.49	4.802
Glucocorticoid Receptor Signaling	5.46	#NUM!
Circadian Clock	5.38	4.491
Deadenylation-dependent mRNA decay	5.27	4.796
TP53 Regulates Transcription of DNA Repair Genes	5.27	5.196
Granzyme A Signaling	5.27	-4.426
KEAP1-NFE2L2 pathway	5.24	5.657
Regulation of lipid metabolism by PPARalpha	5.24	5.24
NGF Signaling	5.24	6.164
HIPPO signaling	5.24	-1.698
Cell Cycle Regulation by BTG Family Proteins	5.17	2.236
ATM Signaling	5.14	-0.192
MicroRNA Biogenesis Signaling Pathway	5.12	6.181
TP53 Regulates Metabolic Genes	5.12	3.772
mRNA Capping	4.99	3.873
Glioma Signaling	4.95	4.379
BMP signaling pathway	4.89	5.014
Signaling by NTRK1 (TRKA)	4.87	5.385
Signaling by Insulin receptor	4.87	4.359
Role of CHK Proteins in Cell Cycle Checkpoint Control	4.82	2
Heme signaling	4.8	-1.414
Acute Myeloid Leukemia Signaling	4.78	4.811
UVC-Induced MAPK Signaling	4.74	4.472
RORA activates gene expression	4.69	3.317
Mitotic Metaphase and Anaphase	4.68	7.937
Degradation of beta-catenin by the destruction complex	4.67	5.209
Mitochondrial biogenesis	4.65	4.491
Dopamine Receptor Signaling	4.63	2.121
TCF dependent signaling in response to WNT	4.63	7.416
SUMOylation of SUMOylation proteins	4.61	4
Mitotic G1 phase and G1/S transition	4.54	4.7
NIK-->noncanonical NF-kB signaling	4.53	4.796
SUMOylation of DNA replication proteins	4.53	4.359
Transcriptional regulation of white adipocyte differentiation	4.53	4.642
IGF-1 Signaling	4.53	4.849
Mitotic Roles of Polo-Like Kinase	4.52	3
SUMOylation of ubiquitinylation proteins	4.51	4.123
p53 Signaling	4.48	1.886
BEX2 Signaling Pathway	4.41	0
TCA Cycle II (Eukaryotic)	4.39	3.464
Chronic Myeloid Leukemia Signaling	4.38	5.658
SUMOylation of RNA binding proteins	4.37	4.359
Prostate Cancer Signaling	4.37	5.145
Assembly of RNA Polymerase II Complex	4.33	4.025
Androgen Signaling	4.28	3.153
Hypoxia Signaling in the Cardiovascular System	4.27	0.816
Energy dependent regulation of mTOR by LKB1-AMPK	4.26	3.742
Necroptosis Signaling Pathway	4.25	6.252
Sertoli Cell-Germ Cell Junction Signaling Pathway (Enhanced)	4.22	2.689
ERK/MAPK Signaling	4.21	2.832
D-myo-inositol (1,4,5)-Trisphosphate Biosynthesis	4.19	3.606
DDX58/IFIH1-mediated induction of interferon-alpha/beta	4.17	5.196
Endocannabinoid Developing Neuron Pathway	4.13	4.596
Signaling by NTRK3 (TRKC)	4.11	3.162
RANK Signaling in Osteoclasts	4.11	5.292
TBC/RABGAPs	4.11	4.243
TGF-β Signaling	4.06	4.642
TCR signaling	4.01	6.083
Activation of gene expression by SREBF (SREBP)	4	3.638
LPS-stimulated MAPK Signaling	3.98	4.811
Melanocyte Development and Pigmentation Signaling	3.97	5.568
Interleukin-1 family signaling	3.97	6.164
Signaling by ROBO receptors	3.93	5.578
TP53 Regulates Transcription of Cell Cycle Genes	3.93	4.359
RUNX1 regulates megakaryocyte differentiation and platelet function	3.9	3.742
Cytoprotection by HMOX1	3.9	4.146
Signaling by EGFR	3.79	4.359
Mitochondrial protein import	3.78	4.69
Lymphotoxin β Receptor Signaling	3.78	3.742
PEDF Signaling	3.76	4.811
Xenobiotic Metabolism Signaling	3.76	#NUM!
Transcriptional regulation by RUNX3	3.76	4.811
IL-1 Signaling	3.76	3.638
P2Y Purinergic Receptor Signaling Pathway	3.74	5.667
MAPK6/MAPK4 signaling	3.73	0.577
Intra-Golgi and retrograde Golgi-to-ER traffic	3.72	7.28
Cellular response to hypoxia	3.71	5
ISG15 antiviral mechanism	3.69	4.899
Role of MAPK Signaling in Promoting the Pathogenesis of Influenza	3.69	5.303
The citric acid (TCA) cycle and respiratory electron transport	3.65	4.472
Myelination Signaling Pathway	3.63	6.194
Role of NFAT in Cardiac Hypertrophy	3.59	6.351
Cleavage and Polyadenylation of Pre-mRNA	3.56	#NUM!
Small Cell Lung Cancer Signaling	3.55	2.673
Endometrial Cancer Signaling	3.54	3.9
XBP1(S) activates chaperone genes	3.54	4.243
Xenobiotic Metabolism General Signaling Pathway	3.52	5.425
Opioid Signalling	3.51	5.292
RAF/MAP kinase cascade	3.47	7.937
Pyridoxal 5'-phosphate Salvage Pathway	3.45	4.69
RNA Polymerase III Transcription	3.43	4
Renal Cell Carcinoma Signaling	3.42	4.243
TNF signaling	3.42	4.472
Regulation of Apoptosis	3.41	4.359
Regulation of RUNX1 Expression and Activity	3.41	2.449
PDGF Signaling	3.39	4.041
Cardiac Hypertrophy Signaling	3.37	6.49
Synaptic Long Term Potentiation	3.36	4
Transcriptional Regulation by NPAS4	3.35	0
ERBB4 Signaling	3.34	4.583
Class I peroxisomal membrane protein import	3.34	3.162
WNT/β-catenin Signaling	3.34	-0.493
Microautophagy Signaling Pathway	3.31	6.325
α-Adrenergic Signaling	3.29	4.123
UVA-Induced MAPK Signaling	3.29	4.243
Processing and activation of SUMO	3.29	2.646
SUMOylation of immune response proteins	3.29	2.646
Purine Nucleotides De Novo Biosynthesis II	3.29	2.646
Signaling by ERBB2	3.28	4.243
Melanoma Signaling	3.28	3.5
EIF2 Signaling	3.23	4.352
Adipogenesis pathway	3.21	-1.48
Renin-Angiotensin Signaling	3.2	5.568
GDNF Family Ligand-Receptor Interactions	3.2	4.583
Nucleotide Excision Repair Pathway	3.2	#NUM!
Adrenomedullin signaling pathway	3.19	6.564
PIP3 activates AKT signaling	3.19	6.164
FAT10 Signaling Pathway	3.18	#NUM!
Mouse Embryonic Stem Cell Pluripotency	3.18	4.747
Transcriptional Regulation by VENTX	3.17	1.807
Gene Silencing by RNA	3.17	5.292
FLT3 Signaling in Hematopoietic Progenitor Cells	3.14	5
BAG2 Signaling Pathway	3.14	-0.632
Cell Cycle: G1/S Checkpoint Regulation	3.14	-1
MTOR signalling	3.13	3.464
ERB2-ERBB3 Signaling	3.11	3.71
Insulin Secretion Signaling Pathway	3.1	7.5
Ovarian Cancer Signaling	3.08	4.2
Pancreatic Secretion Signaling Pathway	3.08	7.091
Signaling by FGFR2	3.07	4.796
Regulation of RUNX2 expression and activity	3.07	4.379
JAK/STAT Signaling	3.06	3.8
ERCC6 (CSB) and EHMT2 (G9a) positively regulate rRNA expression	3.05	3.742
Signaling by FGFR3	3.04	3.873
NF-κB Activation by Viruses	3.02	4.899
Regulation of cholesterol biosynthesis by SREBP (SREBF)	2.99	2.828
Mitotic Telophase/Cytokinesis	2.99	2.828
ERK5 Signaling	2.98	4.379
fMLP Signaling in Neutrophils	2.98	5.385
GM-CSF Signaling	2.95	4.243
VEGF Signaling	2.94	4.472
IL-3 Signaling	2.93	4.899
Estrogen-Dependent Breast Cancer Signaling	2.93	4.583
GNRH Signaling	2.93	5.814
Regulation of mitotic cell cycle	2.93	5.099
PI3K/AKT Signaling	2.93	1.093
Insertion of tail-anchored proteins into the endoplasmic reticulum membrane	2.93	3.162
Transcriptional activity of SMAD2/SMAD3:SMAD4 heterotrimer	2.93	3.357
Cytosolic sensors of pathogen-associated DNA	2.91	4
Mitotic Prophase	2.91	5.385
Role of BRCA1 in DNA Damage Response	2.85	0.905
Dopamine-DARPP32 Feedback in cAMP Signaling	2.83	4.217
Endocannabinoid Cancer Inhibition Pathway	2.82	-0.973
Signaling by FGFR1	2.81	4.123
PTEN Signaling	2.81	-4.333
Induction of Apoptosis by HIV1	2.79	3.3
Coronavirus Pathogenesis Pathway	2.78	-1.474
RAC Signaling	2.78	5.831
COPII-mediated vesicle transport	2.77	4.69
PPAR Signaling	2.76	-2.646
TYSND1 cleaves peroxisomal proteins	2.76	2.236
Metabolism of polyamines	2.76	4.359
DNA Double Strand Break Response	2.76	4.359
GADD45 Signaling	2.76	2.065
Agrin Interactions at Neuromuscular Junction	2.74	4.472
Amino acids regulate mTORC1	2.73	4.243
Cardiac β-adrenergic Signaling	2.73	-0.577
Hedgehog 'on' state	2.73	5
BMAL1:CLOCK,NPAS2 activates circadian gene expression	2.7	3.317
Signaling by ALK	2.7	2.714
Signaling by NOTCH4	2.69	4.899
Fc epsilon receptor (FCERI) signaling	2.68	6.928
Production of Nitric Oxide and Reactive Oxygen Species in Macrophages	2.68	1.677
Cristae formation	2.67	3.464
Endosomal Sorting Complex Required For Transport (ESCRT)	2.67	3.464
ABC-family proteins mediated transport	2.65	5.292
Ethanol Degradation IV	2.64	2.828
Mitotic G2-G2/M phases	2.64	6.928
Hereditary Breast Cancer Signaling	2.61	1.521
Neutrophil Extracellular Trap Signaling Pathway	2.6	8.172
ERBB Signaling	2.56	5
Signaling by Type 1 Insulin-like Growth Factor 1 Receptor (IGF1R)	2.55	2.828
Cachexia Signaling Pathway	2.55	5.584
Toll Like Receptor 3 (TLR3) Cascade	2.53	3.464
TWEAK Signaling	2.53	1.941
p75 NTR receptor-mediated signalling	2.53	5.196
Tetrahydrofolate Salvage from 5,10-methenyltetrahydrofolate	2.53	2
Folate Polyglutamylation	2.53	2
DNA Replication Pre-Initiation	2.51	5.292
Unfolded protein response	2.51	3.162
Prolactin Signaling	2.49	4.264
Assembly of RNA Polymerase III Complex	2.47	2.449
Apelin Pancreas Signaling Pathway	2.45	-0.775
Cancer Drug Resistance by Drug Efflux	2.45	4.123
Signaling by FGFR4	2.43	3.742
Oncogene Induced Senescence	2.41	0
Signal amplification	2.41	3.464
Ephrin B Signaling	2.4	3.357
WNK Renal Signaling Pathway	2.4	1.807
Peroxisomal protein import	2.4	4.359
G Beta Gamma Signaling	2.4	5.568
MSP-RON Signaling in Cancer Cells Pathway	2.39	5.745
Glutathione Biosynthesis	2.37	#NUM!
Adenine and Adenosine Salvage I	2.37	#NUM!
Ferroptosis Signaling Pathway	2.35	3.053
Extra-nuclear estrogen signaling	2.33	4.583
14-3-3-mediated Signaling	2.29	3.272
HGF Signaling	2.29	5.112
Germ Cell-Sertoli Cell Junction Signaling	2.29	#NUM!
Protein ubiquitination	2.28	3.317
Apoptosis Signaling	2.27	-3
trans-Golgi Network Vesicle Budding	2.25	4.583
Antiproliferative Role of Somatostatin Receptor 2	2.25	4
Aldosterone Signaling in Epithelial Cells	2.24	4.796
Hedgehog ligand biogenesis	2.24	4.359
HOTAIR Regulatory Pathway	2.23	4.439
NLR signaling pathways	2.23	4.123
CNTF Signaling	2.23	4.123
EGF Signaling	2.23	3.638
Signaling by VEGF	2.2	5.292
Cell Cycle Checkpoints	2.19	7.746
MAP kinase activation	2.19	3.606
Regulation of TP53 Expression and Degradation	2.19	3.606
Death Receptor Signaling	2.17	3.71
Apelin Muscle Signaling Pathway	2.16	2.449
Glucose metabolism	2.16	4.69
TAK1-dependent IKK and NF-kappa-B activation	2.12	3.742
Angiopoietin Signaling	2.11	2.357
Macropinocytosis Signaling	2.11	4.359
Heme Biosynthesis II	2.11	2.236
Folate Transformations I	2.11	2.236
CCR3 Signaling in Eosinophils	2.08	4.583
Iron uptake and transport	2.07	4.123
NR1H2 and NR1H3-mediated signaling	2.07	1.291
Salvage Pathways of Pyrimidine Ribonucleotides	2.05	5
SUMOylation of transcription factors	2.03	2.828
SUMOylation of intracellular receptors	2.02	3.162
ID1 Signaling Pathway	2.01	4.025
TNFR2 non-canonical NF-kB pathway	2.01	4.359
Sphingolipid metabolism	2.01	4.796
Phagosome Maturation	1.99	#NUM!
Circadian Rhythm Signaling	1.99	#NUM!
Beta-catenin independent WNT signaling	1.99	3.138
MYC Mediated Apoptosis Signaling	1.98	1.807
TNFR1 Signaling	1.98	2.324
Fc Epsilon RI Signaling	1.98	4.642
Cholecystokinin/Gastrin-mediated Signaling	1.98	5.385
Thrombin Signaling	1.97	5.466
Neurotrophin/TRK Signaling	1.97	4.472
Glioblastoma Multiforme Signaling	1.97	3.656
Processing of SMDT1	1.96	2.449
MyD88-independent TLR4 cascade	1.96	3.464
NoRC negatively regulates rRNA expression	1.96	3.464
Gap Junction Signaling	1.95	4.589
CSDE1 Signaling Pathway	1.94	2.84
CD27 Signaling in Lymphocytes	1.94	2.84
Regulation of TP53 Activity through Phosphorylation	1.94	4.899
MAPK targets/ Nuclear events mediated by MAP kinases	1.93	3.317
Hedgehog 'off' state	1.93	5.292
Orexin Signaling Pathway	1.92	6.301
Regulation of the Epithelial Mesenchymal Transition by Growth Factors Pathway	1.92	6.403
Isoleucine Degradation I	1.91	2.236
Oxidative Stress Induced Senescence	1.9	4.243
RAB geranylgeranylation	1.89	4.243
Signaling by NTRK2 (TRKB)	1.89	3
Signaling by Erythropoietin	1.89	3
Clathrin-mediated endocytosis	1.88	5.568
Pancreatic Adenocarcinoma Signaling	1.88	4.243
Synthesis of DNA	1.88	5.385
Folate Signaling Pathway	1.87	4
CXCR4 Signaling	1.83	4.596
Transcriptional Regulation by E2F6	1.83	-0.707
Neuregulin Signaling	1.82	4.426
Relaxin Signaling	1.81	4.796
Translocation of SLC2A4 (GLUT4) to the plasma membrane	1.81	4.359
Aryl Hydrocarbon Receptor Signaling	1.8	2.449
Endothelin-1 Signaling	1.79	5.376
Kinetochore Metaphase Signaling Pathway	1.77	-1.225
IL-2 Signaling	1.77	4
COPI-mediated anterograde transport	1.77	5
Gastrin-CREB signalling pathway via PKC and MAPK	1.76	2.646
NFE2L2 regulating anti-oxidant/detoxification enzymes	1.76	1.89
IL-17A Signaling in Airway Cells	1.76	3.771
Synaptogenesis Signaling Pathway	1.73	7.181
Chemokine Signaling	1.73	4.472
TP53 Regulates Transcription of Cell Death Genes	1.73	3.606
BER (Base Excision Repair) Pathway	1.73	3.606
Neutrophil degranulation	1.72	9.695
NAFLD Signaling Pathway	1.7	3.355
Activation of IRF by Cytosolic Pattern Recognition Receptors	1.7	3.153
Thrombopoietin Signaling	1.7	4.123
Gα12/13 Signaling	1.7	4.747
Protein Kinase A Signaling	1.67	1.477
IL-6 Signaling	1.65	5.014
Regulation of the Epithelial-Mesenchymal Transition Pathway	1.65	#NUM!
FLT3 Signaling	1.64	3.317
Melatonin Signaling	1.63	3.357
Sleep NREM Signaling Pathway	1.63	-3.272
Metabolism of nitric oxide: NOS3 activation and regulation	1.62	2.449
Gαi Signaling	1.62	1.8
Signaling by MET	1.62	4.472
VEGF Family Ligand-Receptor Interactions	1.61	4.583
Oxytocin Signaling Pathway	1.61	7.55
Signaling by PTK6	1.6	3.873
Pyrimidine Ribonucleotides De Novo Biosynthesis	1.6	3
Thrombin signalling through proteinase activated receptors (PARs)	1.6	3.162
Fatty Acid β-oxidation I	1.6	3.162
S-methyl-5'-thioadenosine Degradation II	1.58	#NUM!
Flavin Biosynthesis IV (Mammalian)	1.58	#NUM!
Xanthine and Xanthosine Salvage	1.58	#NUM!
Factors involved in megakaryocyte development and platelet production	1.56	4.69
Phosphatidylethanolamine Biosynthesis II	1.56	2
Sphingomyelin Metabolism	1.56	2
Signaling by the B Cell Receptor (BCR)	1.54	6
UFMylation Signaling Pathway	1.52	2.5
Role of PKR in Interferon Induction and Antiviral Response	1.52	4.536
Xenobiotic Metabolism AHR Signaling Pathway	1.51	3.9
Role of MAPK Signaling in the Pathogenesis of Influenza	1.51	#NUM!
Autism Signaling Pathway	1.5	5.077
Ephrin A Signaling	1.49	0.18
Tetrapyrrole Biosynthesis II	1.49	#NUM!
CMP-N-acetylneuraminate Biosynthesis I (Eukaryotes)	1.49	#NUM!
Acetate Conversion to Acetyl-CoA	1.49	#NUM!
SUMOylation of DNA methylation proteins	1.48	2.449
FOXO-mediated transcription of cell death genes	1.48	2.449
Glutaryl-CoA Degradation	1.48	2.236
tRNA Charging	1.47	3.317
Protein folding	1.47	4.796
Cohesin Chromatin Regulation Pathway	1.46	6.788
Signaling by SCF-KIT	1.44	3.464
Colorectal Cancer Metastasis Signaling	1.43	5.246
Role of Macrophages, Fibroblasts and Endothelial Cells in Rheumatoid Arthritis	1.43	6.425
4-1BB Signaling in T Lymphocytes	1.42	3.162
Signaling by PDGF	1.41	3.873
Bladder Cancer Signaling	1.4	3.464
NGF-stimulated transcription	1.39	2.714
Nucleotide salvage	1.38	2.646
Endoplasmic Reticulum Stress Pathway	1.38	2.449
Role of RIG1-like Receptors in Antiviral Innate Immunity	1.37	3.162
Interleukin-1 processing	1.36	2
Nonhomologous End-Joining (NHEJ)	1.36	3.606
FOXO-mediated transcription of cell cycle genes	1.36	2.449
Meiotic synapsis	1.35	3.742
Ephrin Receptor Signaling	1.35	5.516
Pre-NOTCH Expression and Processing	1.35	3.051
Cholesterol Biosynthesis I	1.34	2.236
Cholesterol Biosynthesis II (via 24,25-dihydrolanosterol)	1.34	2.236
Cholesterol Biosynthesis III (via Desmosterol)	1.34	2.236
Cargo recognition for clathrin-mediated endocytosis	1.34	4.899
Synaptic Long Term Depression	1.32	3
Eicosanoid Signaling	1.31	7.005
